# Phyllosphere microbiome-based biocontrol solution against *Botrytis cinerea* and *Plasmopara viticola* in grapevine

**DOI:** 10.1101/2025.02.10.637449

**Authors:** Nicolas-David Rappo, Sylvain Schnée, Clara Chevalley, Émilie Michellod, Floriane L’Haridon, Katia Gindro, Laure Weisskopf, Sébastien Bruisson

**Author notes:** Funding: co-financed by Innosuisse; co-financed by the Swiss National Science Foundation (grant 310030 207917 to LW). Corresponding author: S. Bruisson; Chemin du musée 10, CH-1700 Fribourg, Switzerland.

## Abstract

Plants harbor different microbial communities in their different organs. This difference is due to the various conditions to which the different parts of the plant are subjected. Consequently, the phyllosphere microbiota can differ strongly from root-associated communities. We hypothesize that the grapevine phyllosphere is a valuable source of biocontrol bacteria, whose adaptation to the aerial plant environment may enable them to reach their full protective potential against foliar pathogens. In previous work, we isolated phyllosphere bacteria and showed that many strains were very effective against such pathogens *in vitro*, inhibiting their mycelial and spore development. This work investigates the biocontrol ability of these phyllosphere bacteria in leaf disc assays against two foliar pathogens: *Botrytis cinerea* (gray mold) and *Plasmopara viticola* (downy mildew). Our results show that 40 strains out of 46 affected at least one pathogen by altering their spore physiology and/or reducing disease progression. Among these strains, 27 strains could impact both pathogens and 20 were also capable of stimulating plant defenses. Because bacterial consortia might perform better than single strains, we also compared the protection conferred by individual bacteria and associations of up to three strains. When combined, bacteria showed improved efficacy *in vitro* against *B. cinerea* and *in planta* against *P. viticola*, resulting in a much stronger protection than that obtained by the application of the strains alone. These data suggest that phyllosphere bacteria could be a promising tool to help winegrowers manage grapevine diseases by providing an effective and sustainable protection of their crops.
