## Supplementary Table 1 for "Phyllosphere microbiome-based biocontrol solution against *Botrytis cinerea* and *Plasmopara viticola* in grapevine"

### Sheet: Tabelle1
Supplementary Table 1 : Sequence of primers used in this study for quantitative polymerase chain reaction
Primer	Target	GenBank Number	Forward Sequence (5'-3')	Reverse Sequence (5'-3')
Act	Vitis vinifera actin-7	XM_002282480.5	F: TGCTATCCTTCGTCTTGACCTTG	R: GGACTTCTGGACAACGGAATCTC
60SRP	60S ribosomal protein L18a	XM_002270599.4	F: TCCATTATTCCCACCTCTCG	R: TTGAACTTGCTTCCGGTTCT
PR-1	Vitis vinifera pathogenesis-related protein (PR1)	NM_001405846.1	F: ATCTGCTGTGCCCAGAACTC	R: TAGGCAGCCACAGTGTTGTC
PR-4	Vitis vinifera pathogenesis-related protein PR-4	XM_002264611.5	F: GCAAGTATGGGTGGACTGCT	R: CAGTCCTCCATTGCTGCAT
STS	Vitis vinifera stilbene synthase 1	XM_003634015.4	F: GTTGAAGAAGAAGTTCAATCGC	R: AAGAGATGGAGCCATATAAGCA
ROMT	Vitis vinifera trans-resveratrol di-O-methyltransferase	XM_002278258.4	F: TTCATTCTGGCTTCCTTGCT	R: ACGGAGTGGGATCATCATTT
PAL	Vitis vinifera phenylalanine ammonia-lyase	XM_059733855.1	F: CATCGAACGGGAGATCAACT	R: GCTCTGAGAACTGGGCAAAC
LOX	Vitis vinifera lipoxygenase (LOX)	NM_001281249.1	F: CTCATGGACTCCGCCTACTG	R: CAAGGCTCGTCCTTCTTGTC
