## Supplementary Table 2 for "Phyllosphere microbiome-based biocontrol solution against *Botrytis cinerea* and *Plasmopara viticola* in grapevine"

### Sheet: Sheet2
Supplementary Table 2: Survival of phyllosphere bacterial strains in Thiovit Jet (wettable sulfur) and Armicarb (potassium bicarbonate). Survival of each strain was scored on medium amended with Armicarb® (AC 0.2%), Thiovit Jet® (TJ 0.4%), or their combination (Mix 0.2%), relative to the untreated control. “+” indicates normal growth, whereas “–” indicates impaired development (no survival or red…
Strain	organism	Control	AC 0.2%	TJ 0.4%	Mix 0.2%
PID2	Bacillus simplex	+	-	+	-
PID6	Bacillus cereus	+	+	+	+
PID13	Bacillus endophyticus	+	+	+	+
SOD2	Bacillus halotolerans	+	+	+	+
SOD6	Bacillus cereus	+	-	-	-
SOD13	Paenibacillus xylanexedens	+	-	-	-
CHP2	Cupriavidus metallidurans	+	+	+	+
CHP14	Bacillus subtilis	+	+	+	+
CHP15	Micrococcus yunnanensis	+	-	-	-
CHP29	Microbacterium proteolyticum	+	-	-	-
PIP2	Sphingomonas zeae	+	-	-	-
PIP6	Herbaspirillum huttiense	+	+	+	+
PIP7	Microbacterium hominis	+	+	-	-
PIP17	Staphylococcus arlettae	+	-	-	-
PIP27	Rhodopseudomonas boonkerdii	+	-	-	-
PIP36	Bacillus cereus	+	-	-	-
SOP5	Microbacterium hominis	+	-	-	-
SOP8	Cupriavidus metallidurans	+	+	+	+
SOP47	Variovorax paradoxus	+	-	+	-
