## Supplementary Table 3 for "Phyllosphere microbiome-based biocontrol solution against *Botrytis cinerea* and *Plasmopara viticola* in grapevine"

### Sheet: Tabelle1
Supplementary Table 3: Highest Single Agent (HSA) analysis of consortium effects on B. cinerea full germination inhibition. Treatments include individual bacterial strains and consortia of two to three strains. For each combination, the effect of the HSA (i.e., the inhibition observed in the best performing strain within each combination) was reported. The difference (ΔHSA) was calculated as "obs…
Strain	treatment	non-germinated conidia (%)	effect of HSA (%)	ΔHSA	improvement compared to HSA
SOD2	Bacillus halotolerans	7.75194	-	-	-
CHP2	Cupriavidus metallidurans	16.5017	-	-	-
PID6	Bacillus cereus	16.6667	-	-	-
SOP8	Cupriavidus metallidurans	32.4607	-	-	-
CHP14	Bacillus subtilis	80.7018	-	-	-
PID13	Bacillus endophyticus	81.6	-	-	-
PIP6	Herbaspirillum huttiense	86.4769	-	-	-
CHP2 / SOD2	Cupriavidus metallidurans / Bacillus halotolerans	38.806	16.5017	22.3043	yes
CHP2 / PIP6	Cupriavidus metallidurans / Herbaspirillum huttiense	60.3175	86.4769	-26.1594	no
CHP14 / PIP6	Bacillus subtilis / Herbaspirillum huttiense	64.8352	86.4769	-21.6417	no
CHP14 / PID6	Bacillus subtilis / Bacillus cereus	70.8333	80.7018	-9.86842	-
CHP2 / CHP14	Cupriavidus metallidurans / Bacillus subtilis	74.6914	80.7018	-6.0104	-
CHP14 / SOP8	Bacillus subtilis / Cupriavidus metallidurans	84	80.7018	3.29825	-
CHP2 / PID6	Cupriavidus metallidurans / Bacillus cereus	98.8095	16.6667	82.1429	yes
PID6 / SOP8	Bacillus cereus /Cupriavidus metallidurans	99.4286	32.4607	66.9678	yes
CHP2 / CHP14 / SOD2	Cupriavidus metallidurans / Bacillus subtilis / Bacillus halotolerans	9.5941	80.7018	-71.1077	no
CHP14 / PIP6 / SOD2	Bacillus subtilis / Herbaspirillum huttiense / Bacillus halotolerans	39.3939	86.4769	-47.0829	no
CHP2 / CHP14 / PID13	Cupriavidus metallidurans / Bacillus subtilis / Bacillus endophyticus	42.0561	81.6	-39.5439	no
CHP14 / PID13 / PIP6	Bacillus subtilis / Bacillus endophyticus / Herbaspirillum huttiense	51.3889	86.4769	-35.088	no
CHP14 / PID6 / PIP6	Bacillus subtilis / Bacillus cereus / Herbaspirillum huttiense	71.9807	86.4769	-14.4962	no
CHP2 / CHP14 / PIP6	Cupriavidus metallidurans / Bacillus subtilis / Herbaspirillum huttiense	79.5181	86.4769	-6.9588	-
CHP2 / CHP14 / PID6	Cupriavidus metallidurans / Bacillus subtilis / Bacillus cereus	80.5556	80.7018	-0.146199	-
CHP2 / PID13 / SOP8	Cupriavidus metallidurans / Bacillus endophyticus / Cupriavidus metallidurans	81.6667	81.6	0.0666667	-
CHP2 / PIP6 / SOD2	Cupriavidus metallidurans / Herbaspirillum huttiense / Bacillus halotolerans	87.8788	86.4769	1.40192	-
PID6 / PID13 / SOP8	Bacillus cereus / Bacillus endophyticus / Cupriavidus metallidurans	88.4615	81.6	6.86154	-
CHP2 / PID6 / PID13	Cupriavidus metallidurans / Bacillus cereus / Bacillus endophyticus	89.5833	81.6	7.98333	-
CHP14 / PID6 / SOP8	Bacillus subtilis / Bacillus cereus / Cupriavidus metallidurans	91.1765	80.7018	10.4747	yes
PID6 / PID13 / PIP6	Bacillus cereus / Bacillus endophyticus / Herbaspirillum huttiense	96.6527	86.4769	10.1759	yes
CHP2 / PID6 / PIP6	Cupriavidus metallidurans / Bacillus cereus / Herbaspirillum huttiense	99.635	86.4769	13.1582	yes
CHP2 / PID13 / PIP6	Cupriavidus metallidurans / Bacillus endophyticus / Herbaspirillum huttiense	100	86.4769	13.5231	yes
